# Deep-mining of vertebrate genomes reveals an unexpected diversity of endogenous viral elements

**DOI:** 10.1101/2023.10.26.564176

**Authors:** Jose Gabriel Nino Barreat, Aris Katzourakis

## Abstract

Endogenous viral elements (EVEs) are key to our understanding of the diversity, host range and evolutionary history of viruses. Given the increasing amounts of virus and host sequence data, a systematic search for EVEs is becoming computationally challenging. We used ElasticBLAST on the Google Cloud Platform to perform a comprehensive search for EVEs (kingdoms *Shotokuvirae* and *Orthornavirae*) across vertebrates. We provide evidence for the first EVEs belonging to the families *Chuviridae*, *Paramyxoviridae*, *Nairoviridae* and *Benyviridae* in vertebrate genomes. We also find an EVE from the *Hepacivirus* genus of flaviviruses with orthology across murine rodents. Phylogenetic analysis of hits closely related to reptarenavirus and filovirus ectodomains suggest three independent captures from a retroviral source. Our findings increase the family-level diversity of non-retroviral EVEs in vertebrates by 44%. In particular, our results shed light on key aspects of the natural history and evolution of viruses in the phyla *Negarnaviricota* and *Kitrinoviricota*.

---

Viruses of all genome types can potentially integrate into host genomes and give rise to endogenous viral elements (EVEs) (1). An EVE forms when viral genetic information enters the host germline and is transmitted vertically to offspring. A novel EVE exists initially as an insertion polymorphism, but can eventually reach fixation subject to the forces of natural selection and genetic drift (1). These fixed EVEs have the highest chance of surviving long periods of time in host genomes, and therefore provide valuable information on virus-host associations over geological timescales. In particular, discovery of endogenous viruses can expand both taxonomic and biogeographical host range, as well as establish direct timelines of association between virus and host (2,3). As such, EVEs constitute a genomic fossil record preserving information on ancient viruses and their interactions.

Although the majority of EVEs in vertebrate genomes are of retroviral origin, non-retroviral EVEs have also been described. Currently, the non-retroviral EVEs found in vertebrates can be assigned to 5 viral kingdoms: *Pararnavirae* (family *Hepadnaviridae*) (4), *Heunggongvirae* (family *Herpesviridae* and *Teratorns*) (5,6), *Bamfordvirae* (*Mavericks*/*Polintons*) (7), *Shotokuvirae* (families *Parvoviridae* and *Circoviridae*) (8,9) and *Orthornavirae* (families *Bornaviridae*, *Filoviridae* and *Flaviviridae*) (10–12). Apart from *Teratorns* and *Mavericks*, other non-retroviral elements found in vertebrate genomes lack self-encoded integrases (5–7). In humans, the herpesvirus HHV6 can integrate a full copy of its genomes into telomeric regions by homologous recombination (13), and these are known to be transmitted vertically (14). EVEs from other viral families tend to be found as fragmentary elements rather than full genomic copies, although full-length EVEs have been reported for hepadnaviruses, circoviruses and parvoviruses (4,9,15,16).

In vertebrates, non-retroviral EVEs from the kingdoms *Shotokuvirae* and *Orthornavirae* are among the most abundant and diverse EVEs. The kingdom *Shotokuvirae* comprises 16 families of ssDNA and dsDNA viruses that descend from an ancestral HUH (histidine-hydrophobic-histidine endonuclease) encoding virus (17,18). The kingdom *Orthornavirae* comprises 112 families of RNA viruses which encode the RNA-dependent RNA polymerase (RdRp) (18). Both shotokuviruses and orthornaviruses include members which are pathogenic to vertebrates. For example, in parrots (Psittacidae), the circovirus Beak and feather disease virus can cause immunosuppression and loss of feathers, with potentially fatal outcomes (19). Canine parvovirus is highly contagious and can cause serious illness in domestic and wild canids (20). Multiple families in the kingdom *Orthornavirae* are known to be highly pathogenic to humans and other vertebrates. Members of the families *Filoviridae*, *Arenaviridae*, and *Nairoviridae* can cause haemorrhagic fevers with high case fatality rates (up to 30-90%) in humans (21–23). Additional orthornaviruses in the families *Paramyxoviridae* (mumps, measles and parainfluenza viruses) (24–26), and *Flaviviridae* (yellow fever, Dengue and Zika viruses) (27), are also major contributors to human disease.

Since the work of Katzourakis and Gifford in 2010, the diversity of vertebrate EVEs at the level of multiple viral families has not been systematically surveyed (1). We took advantage of the larger sequence data sets available today together with a cloud-computing approach, to carry out a comprehensive search for non-retroviral EVEs (kingdoms *Shotokuvirae* and *Orthornavirae*) in vertebrate genomes. Using 24,478 viral protein queries, we identified 2,040 EVEs in 295 host species. These include the first EVEs belonging to the families *Nairoviridae*, *Paramyxoviridae*, *Chuviridae* and *Benyviridae* in vertebrate genomes, and from the *Hepacivirus* genus of flaviviruses. We also discovered endogenous ectodomains closely related to those found in reptarenaviruses and filoviruses, which suggest a macroevolutionary scenario for the origin of glycoprotein ectodomains. Our analysis sheds light on the evolutionary history and ecology of multiple viral lineages, and shows the value of cloud-computing for revealing the diversity of EVEs in vertebrate genomes.
