## Supplementary material for "Deep-mining of vertebrate genomes reveals an unexpected diversity of endogenous viral elements": Supplementary_excel_file2.xlsx

### Sheet: Sheet1
	N	Orthologue	Carlito syrichta	Cephalopachus bancanus	Corrected intra-LTR distance (C. syrichta)	Minimum age (MYA)	Maximum age (MYA)	Mean age (MYA)	BEAST prior LogNormal deviation
	1	OrthoA	NW_007231694.1:59282-72197	JAPVLO010000246.1:1657733-1666861	0.111173	18.5289	25.2666	21.8977	0.1
	2	OrthoB	NW_007249826.1:31227-41060	JAPVLO010000009.1:2868457-2878175	0.210976	35.1626	47.949	41.5558	0.1
	3	OrthoC	NW_007250741.1:19275-31852	JAPVLO010001305.1:59104-71240	0.180913	30.1522	41.1166	35.6344	0.1
	4	OrthoD	NW_007247673.1:114156-124204	JAPVLO010000492.1:846105-856450	0.199928	33.3213	45.4382	39.3797	0.1
	5	OrthoE	NW_007232972.1:166053-175060	JAPVLO010000275.1:3680880-3689125	0.255778	42.6297	58.1314	50.3805	0.1
	6	OrthoF	NW_007090812.1:5554-15110	JAPVLO010000239.1:1577798-1587372	0.174925	29.1542	39.7557	34.4549	0.1
	7	OrthoG	NW_007248081.1:1337824-1347628	JAPVLO010000250.1:2344599-2354426	0.275925	45.9876	62.7103	54.349	0.1
	8	OrthoH	NW_007259896.1:132177-144710	JAPVLO010000376.1:166824-179283	0.260747	43.4579	59.2607	51.3593	0.1
	9	OrthoI	NW_007253911.1:565535-576596	JAPVLO010000072.1:3131031-3138107	0.26312	43.8533	59.7999	51.8266	0.1
	10	OrthoJ	NW_007250959.1:410474-418386	JAPVLO010000398.1:880904-888839	0.232305	38.7175	52.7966	45.7571	0.1
	11	OrthoK	NW_007260263.1:288609-299024	JAPVLO010000045.1:14593937-14604523	0.269013	44.8355	61.1394	52.9875	0.1
	12	OrthoL	NW_007234911.1:17160-27631	JAPVLO010001189.1:130005-140557	0.116763	19.4604	26.537	22.9987	0.1
	13	OrthoM	NW_007252248.1:68922-80790	JAPVLO010000406.1:441789-453748	0.280848	46.8081	63.8292	55.3186	0.1
	14	OrthoN	NW_007253396.1:205946-216943	JAPVLO010003439.1:7122-17066	0.111484	18.5806	25.3372	21.9589	0.1
